# Deep population structure linked to host vernalization requirement in the barley net blotch fungal pathogen

**DOI:** 10.1101/2023.12.20.572564

**Authors:** Julie Ramírez Martínez, Sonia Guillou, Stéphanie Le Prieur, Pauline Di Vittorio, Florelle Bonal, Demetris Taliadoros, Elise Guéret, Elisabeth Fournier, Eva H. Stukenbrock, Romain Valade, Pierre Gladieux

## Abstract

Invasive fungal pathogens pose a substantial threat to widely cultivated crop species, owing to their capacity to adapt to new hosts and new environmental conditions. Gaining insights into the demographic history of these pathogens and unraveling the mechanisms driving coevolutionary processes are crucial for the development of durably effective disease management programs. *Pyrenophora teres* is a significant fungal pathogen of barley, consisting of two lineages, Ptt and Ptm, with global distributions and demographic histories reflecting barley domestication and spread. However, the factors influencing the population structure of *P. teres* remain poorly understood, despite the varietal and environmental heterogeneity of barley agrosystems. Here, we report on the population genomic structure of *P. teres* in France and globally. We used genotyping-by-sequencing to show that Ptt and Ptm can coexist in the same area in France, with Ptt predominating. Furthermore, we showed that differences in the vernalization requirement of barley varieties were associated with population differentiation in France and at a global scale, with one population cluster found on spring barley and another population cluster found on winter barley. Our results demonstrate how cultivation conditions, possibly associated with genetic differences between host populations, can be associated with the maintenance of divergent invasive pathogen populations coexisting over large geographic areas. This study not only advances our understanding of the coevolutionary dynamics of the Pt-barley pathosystem but also prompts further research on the relative contributions of adaptation to the host versus adaptation to abiotic conditions in shaping Ptt populations.

**Impact statement:** Many invasive fungal pathogens have successfully followed major crop species throughout their intercontinental range, but continue to represent dynamic biotic threats. During their geographic expansion, invasive fungal populations were subjected to heterogeneous environmental conditions, or different populations of hosts, which could result in adaptation processes. Understanding this history of colonization can allow us to better prevent the emergence of infectious diseases of crops, and to better control them.

One such fungus, *Pyrenophora teres*, negatively impacts barley production globally by causing net blotch disease. In this study, we characterized the genetic makeup of *P. teres* in France and how it compares with what can be sampled in other regions of the world. We found that both the net and spot forms of *Pyrenophora teres* can be in the same area in France, but the spot form is more common. We also discovered that the net form populations associated with winter and spring barley are different, which was not known until now. This study opens up numerous experimental perspectives aimed at evaluating whether the two populations of net form are adapted to their hosts or to the conditions of cultivation of their hosts, with the goal of implementing measures that force the pathogen to maladaptation.

*Data summary:* GBS data are available under BioProject PRJEB66440. Single nucleotide polymorphism and reference genome assembly are available under doi: https://doi.org/10.5281/zenodo.10021844. Reads used for genome assembly are available under the BioProject PRJEB66476. The authors confirm all supporting data, code, and protocols have been provided within the article or through supplementary data files.
