## Supplementary Table 3 for "Deep population structure linked to host vernalization requirement in the barley net blotch fungal pathogen"

### Sheet: S3
Supplementary table 2. Assembly characteristics as a function of the k-mer size used for assembling the genome of Pyrenophora teres f. teres isolate FRA0042 obtained from infected barley in France. The K-mer size chosen was 60.
Kmer	n	n:500	L50	min	N80	N50	N20	E-size	max	sum Mbp
20	314697	4012	420	500	10770	21226	35785	25967	116709	29.71
30	180831	672	35	500	123113	266371	439342	313767	866552	31.11
40	128719	714	28	500	145856	313104	598152	405794	1231783	31.45
50	94909	968	31	500	125568	291877	651362	378852	1233874	31.89
60	68277	1539	30	500	131523	328037	579868	387238	1232997	32.53
70	48580	2103	31	500	125255	306499	570837	387470	1233188	33.41
80	33429	2796	31	500	118443	327681	571495	385737	1233222	34.38
90	22994	3158	33	500	110223	283644	563987	374071	1233406	35.14
