## Supplementary Table 8 for "Deep population structure linked to host vernalization requirement in the barley net blotch fungal pathogen"

### Sheet: S8
Supplementary table 8. Divergence between the two forms of Pyrenophora teres, as estimated from 5551 single copy core BUSCO genes.
	Nucleotide diversity π	Nucleotide divergence Dxy	Net divergence Da
Pyrenophora teres f. teres	0.001 (SD 0.005)	0.007 (SD 0.016)	0.005 (SD 0.001)
Pyrenophora teres f. maculata	0.003 (SD 0.004)
SD: standard deviation
π, dxy and Da are expressed per base pair.
