## Supplementary Table 10 for "Deep population structure linked to host vernalization requirement in the barley net blotch fungal pathogen"

### Sheet: S10
Supplementary table 10. Analysis of molecular variance of isolates of Pyrenophora teres f. teres associated with barley in France characterized using GBS.
	variation between groups %	variation within groups %
Year	4.51198	95.488
Variety	22.5407	77.4593
Location	23.0805	76.9195
Cluster	45.39	54.61
Note: cluster refers to the classification into the 2 clusters found by SNMF and DAPC
