## Supplementary Table 12 for "Deep population structure linked to host vernalization requirement in the barley net blotch fungal pathogen"

### Sheet: S12
Table 12. Analysis of molecular variation in two clusters of Pyrenophora teres f. teres characterized using GBS.
Cluster	Factor	variation between samples (%)	variation within samples (%)
Cluster1	Location/variety	11.2247	88.7753
Cluster2	Location	9.9573	90.0427
	Sampling Year	2.29228	97.7077
	Variety	7.882	92.118
