## Supplementary Table 11 for "Deep population structure linked to host vernalization requirement in the barley net blotch fungal pathogen"

### Sheet: S11
Supplementary table 11. Summary statistics fo nucleotide variation for two clusters of Pyrenophora teres f. teres.
	Tajima’s D	Nucleotide diversity π	Nucleotide divergence Dxy	Net divergence Da
Cluster 1	1.47 (SD 0.91)	0.00434 (SD 0.008)	0.006 (SD 0.010)	0.0014 (SD 0.004)
Cluster 2	-0.72 (SD=1.04)	0.00433 (SD 0.008)
π, dxy and Da are expressed per base pair.
SD: standard deviation
