## Supplementary Table 9 for "Deep population structure linked to host vernalization requirement in the barley net blotch fungal pathogen"

### Sheet: S9
Supplementary table 9. Ancestry proportions (q) of Pyrenophora teres f. teres isolates from France in the different clusters found with sNMF from GBS data when K = 2 to 5.
Order of appearance in plot	Isolate	Barley vernalization requirement	Barley row	K=2		K=3			K=4				K=5
				q value K1	q value K2	q value K1	q value K2	q value K3	q value K1	q value K2	q value K3	q value K4	q value K1	q value K2	q value K3	q value K4	q value K5
1	FRA0050	Spring	2	0.9999	0.0001	9.999e-05	9.999e-05	0.9998	9.998e-05	0.9997	9.998e-05	9.998e-05	9.997e-05	9.997e-05	9.997e-05	9.997e-05	0.9996
2	FRA0051	Spring	2	0.919133	0.0808673	0.0710836	0.00947292	0.919444	0.0609064	0.920576	0.00654908	0.0119687	9.9991e-05	0.0568115	0.00979466	0.0103292	0.922965
3	FRA0052	Spring	2	0.926568	0.0734322	9.9991e-05	0.0855815	0.914318	9.9991e-05	0.906489	0.0221232	0.071288	0.101449	9.9973e-05	9.9973e-05	9.9973e-05	0.898251
4	FRA0053	Spring	2	0.799432	0.200568	0.0722212	0.137857	0.789922	0.0324695	0.783686	0.0961074	0.0877371	0.129208	0.0438182	9.9991e-05	0.0463463	0.780528
5	FRA0054	Spring	2	0.904073	0.0959269	0.0183104	0.0917245	0.889965	9.9991e-05	0.891285	0.0495366	0.0590785	0.112651	9.9982e-05	9.9982e-05	0.00281574	0.884333
6	FRA0055	Spring	2	0.939537	0.0604627	0.0519782	0.00336028	0.944662	0.0412919	0.940423	0.0176559	0.000628816	9.9982e-05	0.0392648	9.9982e-05	0.0234373	0.937098
7	FRA0064	Spring	2	0.959341	0.0406593	0.0478111	9.9991e-05	0.952089	0.0115481	0.949672	0.0386799	9.9991e-05	9.9973e-05	0.0453401	9.9973e-05	9.9973e-05	0.95436
8	FRA0066	Spring	2	0.9999	0.0001	9.999e-05	9.999e-05	0.9998	9.998e-05	0.9997	9.998e-05	9.998e-05	9.997e-05	9.997e-05	9.997e-05	9.997e-05	0.9996
9	FRA0068	Spring	2	0.9999	0.0001	9.999e-05	9.999e-05	0.9998	9.998e-05	0.9997	9.998e-05	9.998e-05	9.997e-05	9.997e-05	9.997e-05	9.997e-05	0.9996
10	FRA0080	Spring	2	0.927852	0.0721479	0.0448953	0.030226	0.924879	0.0104434	0.922415	0.0670419	9.9991e-05	0.028155	0.0391313	0.00999748	9.9991e-05	0.922616
11	FRA0090	Spring	2	0.95694	0.0430599	0.0319964	0.00760264	0.960401	0.00155805	0.955632	0.0427099	9.9991e-05	9.9991e-05	0.0144785	0.0135135	0.0167164	0.955192
12	FRA0117	Spring	2	0.800072	0.199928	0.0998133	0.114906	0.785281	0.0516803	0.791994	0.0798712	0.0764548	0.0636257	0.0717594	0.0331265	0.0485203	0.782968
13	FRA0126	Spring	2	0.622273	0.377727	0.221158	0.161246	0.617596	0.130896	0.614077	0.145639	0.109388	0.0421558	0.160789	0.0245921	0.159716	0.612747
14	FRA0127	Spring	2	0.849813	0.150187	0.054917	0.103478	0.841605	0.0324283	0.835878	0.0144903	0.117203	0.0779204	0.0299176	0.0509254	0.00737777	0.833859
15	FRA0128	Spring	2	0.552344	0.447656	0.219117	0.239087	0.541796	0.163342	0.53281	0.105525	0.198323	0.14663	0.152921	0.0823228	0.0888193	0.529307
16	FRA0132	Spring	2	0.789855	0.210145	0.118027	0.0983897	0.783584	0.0888344	0.787255	0.036175	0.0877355	0.0593419	0.103891	0.0181147	0.0378988	0.780753
17	FRA0143	Spring	2	0.880216	0.119784	0.0622019	0.0643173	0.873481	0.0578628	0.862084	9.9991e-05	0.0799534	9.9991e-05	0.06072	0.0484091	0.025807	0.864964
18	FRA0144	Spring	2	0.882737	0.117263	0.0609559	0.0612158	0.877828	0.0402723	0.870104	0.0150389	0.0745847	9.9991e-05	0.0230895	0.0742523	0.0333126	0.869246
19	FRA0145	Spring	2	0.884234	0.115766	9.9991e-05	0.154566	0.845334	9.9982e-05	0.838626	9.9982e-05	0.161174	0.0230659	9.9991e-05	0.0804905	0.0458156	0.850528
20	FRA0146	Spring	2	0.623166	0.376834	0.0949951	0.314594	0.590411	0.0147849	0.59408	0.151655	0.23948	0.0833958	0.0246554	0.0757759	0.224075	0.592098
21	FRA0147	Spring	2	0.954601	0.0453988	0.0198773	0.0319049	0.948218	9.9982e-05	0.941327	0.0584727	9.9982e-05	9.9982e-05	9.9982e-05	0.00576543	0.0512483	0.942786
22	FRA0148	Spring	2	0.903462	0.0965383	0.0261357	0.0769526	0.896912	0.0250007	0.891692	9.9991e-05	0.0832068	0.0405377	0.0185372	0.0475465	0.00590499	0.887474
23	FRA0149	Spring	2	0.910249	0.0897512	0.011447	0.0945771	0.893976	0.00764153	0.890032	9.9991e-05	0.102226	0.0889478	9.9982e-05	0.0208758	9.9982e-05	0.889976
24	FRA0150	Spring	2	0.945592	0.0544077	0.00910609	0.05632	0.934574	9.9991e-05	0.939311	0.0418877	0.0187014	0.0105303	9.9982e-05	9.9982e-05	0.0549061	0.934364
25	FRA0152	Spring	2	0.761796	0.238204	0.0856229	0.165561	0.748816	0.0261897	0.752827	0.131745	0.0892382	0.0324808	0.0476838	0.00623301	0.163667	0.749935
26	FRA0049	Spring	2	0.0222977	0.977702	0.46937	0.53053	9.9991e-05	0.0857814	0.0168512	0.825021	0.0723462	0.0520806	0.256609	0.056892	0.634318	9.9991e-05
27	FRA0008	Winter	6	0.0001	0.9999	0.901937	0.0979631	9.9991e-05	0.677732	9.9982e-05	0.322068	9.9982e-05	0.165719	0.787473	9.9982e-05	0.0466081	9.9982e-05
28	FRA0016	Winter	6	0.0619782	0.938022	0.580957	0.365747	0.0532968	0.43258	0.0465451	0.180953	0.339922	0.0946016	0.459377	0.189746	0.217806	0.03847
29	FRA0017	Winter	6	0.0174585	0.982541	0.608295	0.378473	0.0132324	0.415883	0.00819663	0.304584	0.271336	0.146396	0.473074	0.123871	0.248555	0.00810488
30	FRA0018	Winter	6	0.0001	0.9999	0.764935	0.234965	9.9991e-05	0.602036	9.9991e-05	0.241799	0.156065	0.14653	0.669855	0.0393682	0.144146	9.9991e-05
31	FRA0019	Winter	6	0.0001	0.9999	0.964289	9.9991e-05	0.0356111	0.874304	0.0347324	0.0796066	0.0113573	9.9982e-05	0.914582	9.9982e-05	0.0458475	0.0393706
32	FRA0020	Winter	6	0.0001	0.9999	0.973164	9.9991e-05	0.0267358	0.906418	0.0264132	0.0637908	0.00337755	9.999e-05	0.94106	0.0142082	0.0134047	0.0312276
33	FRA0021	Winter	6	0.0001	0.9999	0.958702	9.9991e-05	0.0411981	0.862251	0.0339243	0.0799693	0.0238551	9.999e-05	0.894522	0.0102799	0.0556421	0.0394557
34	FRA0022	Winter	6	0.0146842	0.985316	0.533739	0.466161	9.9991e-05	0.213399	9.9991e-05	0.565302	0.221199	0.18786	0.345293	0.0724822	0.394265	9.9991e-05
35	FRA0024	Winter	6	0.0178167	0.982183	0.523865	0.476035	9.9991e-05	0.22305	9.9991e-05	0.547069	0.229781	0.191388	0.358331	0.072349	0.377832	9.9991e-05
36	FRA0025	Winter	6	0.0001	0.9999	0.82119	0.17871	9.9991e-05	0.567126	0.00360699	0.406167	0.0230999	0.129671	0.690914	9.9982e-05	0.179215	9.9982e-05
37	FRA0026	Winter	6	0.0001	0.9999	0.830158	0.166643	0.00319838	0.556208	9.9991e-05	0.42225	0.0214421	0.150194	0.695716	0.00291405	0.151076	9.9991e-05
38	FRA0029	Winter	unknown	0.0001	0.9999	0.520132	0.479768	9.9991e-05	0.120217	9.9991e-05	0.841858	0.0378254	9.9982e-05	0.291709	0.00963644	0.698455	9.9982e-05
39	FRA0030	Winter	unknown	0.0001	0.9999	0.744422	0.255478	9.9991e-05	0.47009	9.9982e-05	0.52971	9.9982e-05	9.9973e-05	0.59187	9.9973e-05	0.40783	9.9973e-05
40	FRA0062	unknown	unknown	0.0001	0.9999	0.9998	9.999e-05	9.999e-05	0.9997	9.998e-05	9.998e-05	9.998e-05	9.997e-05	0.9996	9.997e-05	9.997e-05	9.997e-05
41	FRA0071	unknown	unknown	0.0001	0.9999	0.9998	9.999e-05	9.999e-05	0.9997	9.998e-05	9.998e-05	9.998e-05	9.997e-05	0.9996	9.997e-05	9.997e-05	9.997e-05
42	FRA0073	unknown	unknown	0.0001	0.9999	0.64787	0.35203	9.9991e-05	0.316004	9.9991e-05	0.606745	0.0771513	0.160613	0.485847	0.117702	0.235739	9.9991e-05
43	FRA0075	unknown	unknown	0.0001	0.9999	0.9998	9.999e-05	9.999e-05	0.9997	9.998e-05	9.998e-05	9.998e-05	9.997e-05	0.9996	9.997e-05	9.997e-05	9.997e-05
44	FRA0076	unknown	unknown	0.0001	0.9999	0.9998	9.999e-05	9.999e-05	0.9997	9.998e-05	9.998e-05	9.998e-05	9.997e-05	0.9996	9.997e-05	9.997e-05	9.997e-05
45	FRA0079	unknown	unknown	0.0011606	0.998839	0.554485	0.445415	9.9991e-05	0.154667	9.9991e-05	0.782528	0.0627051	0.253053	0.367845	0.0160667	0.362935	9.9991e-05
46	FRA0082	unknown	unknown	0.0001	0.9999	0.595297	0.404603	9.9991e-05	0.170466	9.9991e-05	0.820968	0.00846546	0.0958286	0.401222	9.9982e-05	0.502749	9.9982e-05
47	FRA0083	unknown	unknown	0.0001	0.9999	0.989293	9.9991e-05	0.0106075	0.957518	0.01858	0.023802	9.9991e-05	9.9982e-05	0.974401	0.00429086	9.9982e-05	0.0211078
48	FRA0085	unknown	unknown	0.0993447	0.900655	0.576615	0.331811	0.0915736	0.422177	0.0860342	0.220942	0.270846	0.100952	0.460227	0.122872	0.226574	0.0893737
49	FRA0086	unknown	unknown	0.062789	0.937211	0.560092	0.384769	0.0551388	0.344213	0.048708	0.329744	0.277335	0.21792	0.404272	0.0678071	0.263023	0.0469779
50	FRA0089	unknown	unknown	0.0001	0.9999	0.604359	0.395541	9.9991e-05	0.194475	9.9991e-05	0.776742	0.028683	0.232663	0.404155	0.00132751	0.361754	9.9991e-05
51	FRA0091	unknown	unknown	0.0501727	0.949827	0.567528	0.38711	0.0453615	0.369397	0.038512	0.307122	0.28497	0.222319	0.413498	0.0598678	0.268629	0.0356866
52	FRA0092	unknown	unknown	0.0001	0.9999	0.9998	9.999e-05	9.999e-05	0.9997	9.998e-05	9.998e-05	9.998e-05	9.997e-05	0.9996	9.997e-05	9.997e-05	9.997e-05
53	FRA0097	unknown	unknown	0.0529797	0.94702	0.580818	0.371054	0.0481281	0.365347	0.0460579	0.336286	0.25231	0.206994	0.430058	0.0622768	0.256408	0.0442629
54	FRA0098	unknown	unknown	0.0159399	0.98406	0.561127	0.436665	0.00220776	0.195314	0.00519234	0.675455	0.124039	0.151282	0.375582	0.0732611	0.399775	9.9991e-05
55	FRA0099	unknown	unknown	0.0001	0.9999	0.519668	0.480232	9.9991e-05	0.147338	9.9991e-05	0.757949	0.0946126	0.134684	0.328294	0.00173938	0.535183	9.9991e-05
56	FRA0101	unknown	unknown	0.0001	0.9999	0.813562	0.186338	9.9991e-05	0.545944	9.9982e-05	0.453856	9.9982e-05	0.0472737	0.683113	9.9982e-05	0.269414	9.9982e-05
57	FRA0103	unknown	unknown	0.0001	0.9999	0.499161	0.500739	9.9991e-05	0.120059	9.9991e-05	0.75131	0.128531	0.143714	0.316989	0.00572015	0.533477	9.9991e-05
58	FRA0106	unknown	unknown	0.0001	0.9999	0.648609	0.351291	9.9991e-05	0.267885	9.9991e-05	0.697102	0.0349136	0.182981	0.455677	0.00824415	0.352997	9.9991e-05
59	FRA0107	unknown	unknown	0.0001	0.9999	0.9998	9.999e-05	9.999e-05	0.996807	0.000824533	0.00226857	9.9991e-05	9.9973e-05	0.996261	9.9973e-05	9.9973e-05	0.00343875
60	FRA0110	unknown	unknown	0.0434655	0.956535	0.564561	0.398004	0.0374352	0.226278	0.0432213	0.66663	0.0638713	0.149384	0.385644	9.9991e-05	0.430961	0.0339118
61	FRA0111	unknown	unknown	0.0774343	0.922566	0.488692	0.452638	0.0586699	0.28754	0.0465154	0.311631	0.354313	0.111843	0.334715	0.178138	0.318307	0.0569967
62	FRA0113	unknown	unknown	0.0459463	0.954054	0.589089	0.370375	0.0405362	0.194632	0.0461241	0.759144	9.9991e-05	9.9982e-05	0.384496	9.9982e-05	0.580432	0.0348721
63	FRA0115	unknown	unknown	0.0334787	0.966521	0.579991	0.391245	0.0287644	0.138268	0.0351777	0.826454	9.9991e-05	0.0111386	0.392782	9.9991e-05	0.565848	0.030132
64	FRA0118	unknown	unknown	0.0001	0.9999	0.634385	0.365515	9.9991e-05	0.173895	9.9982e-05	0.825905	9.9982e-05	9.9982e-05	0.383831	0.0311807	0.584788	9.9982e-05
65	FRA0119	unknown	unknown	0.0337705	0.96623	0.510105	0.471094	0.018801	0.0873576	0.0284079	0.822157	0.0620771	0.00463318	0.303448	0.118713	0.557848	0.0153584
66	FRA0120	unknown	unknown	0.0001	0.9999	0.813744	0.186156	9.9991e-05	0.536763	9.9982e-05	0.463037	9.9982e-05	0.117446	0.698505	0.0207094	0.16324	9.9991e-05
67	FRA0121	unknown	unknown	0.0001	0.9999	0.807848	0.192052	9.9991e-05	0.539836	9.9982e-05	0.459964	9.9982e-05	0.128076	0.699217	0.0199027	0.152704	9.9991e-05
68	FRA0122	unknown	unknown	0.0001	0.9999	0.624046	0.375854	9.9991e-05	0.197995	9.9982e-05	0.801806	9.9982e-05	9.9982e-05	0.408835	0.023767	0.567198	9.9982e-05
69	FRA0123	unknown	unknown	0.0001	0.9999	0.9998	9.999e-05	9.999e-05	0.9997	9.998e-05	9.998e-05	9.998e-05	9.997e-05	0.9996	9.997e-05	9.997e-05	9.997e-05
70	FRA0124	unknown	unknown	0.0001	0.9999	0.9998	9.999e-05	9.999e-05	0.9997	9.998e-05	9.998e-05	9.998e-05	9.997e-05	0.9996	9.997e-05	9.997e-05	9.997e-05
71	FRA0129	unknown	unknown	0.0611846	0.938815	0.49801	0.45053	0.0514595	0.177572	0.0461733	0.577592	0.198663	0.0552299	0.310374	0.0831731	0.500025	0.0511979
72	FRA0130	unknown	unknown	0.0241455	0.975854	0.52883	0.458994	0.012176	0.136262	0.0217674	0.761564	0.0804058	0.352206	0.315446	0.0121657	0.320082	9.9991e-05
73	FRA0133	Winter	6	0.00392402	0.996076	0.637235	0.354094	0.00867159	0.131754	0.00700166	0.861144	9.9991e-05	0.018538	0.431106	9.9991e-05	0.545706	0.00454982
74	FRA0134	Winter	6	0.0001	0.9999	0.674375	0.325525	9.9991e-05	0.136414	9.9982e-05	0.863386	9.9982e-05	9.9973e-05	0.45907	9.9973e-05	0.54063	9.9973e-05
75	FRA0135	Winter	6	0.0001	0.9999	0.669464	0.330436	9.9991e-05	0.103002	9.9982e-05	0.896798	9.9982e-05	9.9973e-05	0.435648	9.9973e-05	0.564052	9.9973e-05
76	FRA0136	Winter	6	0.0001	0.9999	0.678736	0.321164	9.9991e-05	0.101298	9.9982e-05	0.898502	9.9982e-05	9.9973e-05	0.443575	9.9973e-05	0.556125	9.9973e-05
77	FRA0154	Winter	6	0.0263106	0.973689	0.600937	0.379506	0.0195568	0.551923	9.9982e-05	9.9982e-05	0.447877	0.00652785	0.504028	0.272827	0.199983	0.0166348
78	FRA0155	Winter	6	0.0327452	0.967255	0.584199	0.390428	0.0253739	0.544693	0.00521079	9.9991e-05	0.449996	0.0168023	0.486518	0.248435	0.225878	0.0223671
79	FRA0156	Winter	6	0.0254255	0.974574	0.594881	0.38369	0.0214296	0.546161	9.9982e-05	9.9982e-05	0.453639	0.0136508	0.498199	0.276541	0.195768	0.015841
80	FRA0161	Winter	6	0.00980166	0.990198	0.591599	0.406595	0.00180582	0.25416	0.00390989	0.592243	0.149687	0.000324783	0.426625	0.118785	0.447232	0.00703387
81	FRA0162	Winter	6	0.0001	0.9999	0.597632	0.402268	9.9991e-05	0.185084	9.9991e-05	0.78783	0.0269869	0.175015	0.411655	0.026721	0.386508	9.9991e-05
82	FRA0166	Winter	6	0.0565209	0.943479	0.487112	0.48617	0.0267175	0.328703	0.0212007	0.253295	0.396801	0.287922	0.350054	0.0276952	0.308402	0.0259266
83	FRA0167	Winter	6	0.00457926	0.995421	0.530674	0.469226	9.9991e-05	0.107455	0.00331498	0.889131	9.9991e-05	0.0828857	0.343896	9.9982e-05	0.573019	9.9982e-05
84	FRA0170	Winter	6	0.0274358	0.972564	0.546913	0.441158	0.0119294	0.287248	0.0181213	0.49877	0.19586	0.123486	0.392651	9.9991e-05	0.470848	0.0129155
85	FRA0171	Winter	6	0.0001	0.9999	0.789501	0.210399	9.9991e-05	0.540287	9.9991e-05	0.419736	0.0398772	0.138679	0.677292	0.0142586	0.16967	9.9991e-05
86	FRA0172	Winter	6	0.0001	0.9999	0.791528	0.208372	9.9991e-05	0.531206	9.9991e-05	0.438921	0.0297735	0.128994	0.675262	0.0129739	0.18267	9.9991e-05
87	FRA0173	Winter	6	0.0001	0.9999	0.778185	0.221715	9.9991e-05	0.526087	9.9991e-05	0.437729	0.0360837	0.141752	0.662469	0.00675972	0.188919	9.9991e-05
88	FRA0174	Winter	6	0.0001	0.9999	0.679619	0.320281	9.9991e-05	0.590317	9.9991e-05	0.0679175	0.341666	0.0754814	0.577353	0.167909	0.179157	9.9991e-05
89	FRA0176	Winter	6	0.0374767	0.962523	0.593577	0.369601	0.0368227	0.291537	0.042467	0.568636	0.0973594	0.13348	0.440187	9.9991e-05	0.390952	0.0352811
90	FRA0178	Winter	6	0.0001	0.9999	0.751507	0.235651	0.0128423	0.415299	0.0117707	0.57283	9.9991e-05	0.147	0.593817	9.9991e-05	0.254619	0.00446386
91	FRA0179	Winter	6	0.0001	0.9999	0.669544	0.330356	9.9991e-05	0.505984	9.9991e-05	0.233772	0.260144	0.126116	0.546359	0.128053	0.199372	9.9991e-05
92	FRA0180	Winter	6	0.0001	0.9999	0.528466	0.471434	9.9991e-05	0.212786	9.9991e-05	0.616452	0.170662	0.151202	0.362171	0.0621837	0.424343	9.9991e-05
93	FRA0182	Winter	6	0.0001	0.9999	0.925267	0.0746332	9.9991e-05	0.710865	9.9982e-05	0.288935	9.9982e-05	9.9982e-05	0.830976	0.00490634	0.163917	9.9982e-05
94	FRA0184	Winter	6	0.0001	0.9999	0.9998	9.999e-05	9.999e-05	0.863982	9.9982e-05	0.135818	9.9982e-05	9.9973e-05	0.935315	9.9973e-05	0.0643854	9.9973e-05
95	FRA0186	Winter	6	0.0001	0.9999	0.79846	0.20144	9.9991e-05	0.585363	9.9991e-05	0.356375	0.0581622	9.9973e-05	0.667857	9.9973e-05	0.331843	9.9973e-05
96	FRA0187	Winter	6	0.0001	0.9999	0.795792	0.204108	9.9991e-05	0.574223	9.9991e-05	0.370437	0.0552399	9.9973e-05	0.661576	9.9973e-05	0.338124	9.9973e-05
97	FRA0188	Winter	6	0.0001	0.9999	0.78525	0.21465	9.9991e-05	0.565978	9.9991e-05	0.374576	0.0593469	9.9973e-05	0.6619	9.9973e-05	0.3378	9.9973e-05
98	FRA0190	Winter	6	0.0001	0.9999	0.781087	0.204151	0.0147622	0.656304	0.00686849	0.163632	0.173195	0.180382	0.687361	0.0178568	0.103135	0.0112653
99	FRA0191	Winter	6	0.00412903	0.995871	0.684243	0.299497	0.0162598	0.411472	0.0165248	0.484539	0.0874642	9.9991e-05	0.529687	0.0964517	0.365271	0.00849001
100	FRA0192	Winter	6	0.0277147	0.972285	0.50216	0.48873	0.00910965	0.154741	0.0119623	0.681115	0.152182	0.00590347	0.334045	0.0287893	0.616033	0.015229
101	FRA0196	Winter	6	0.0001	0.9999	0.813215	0.186685	9.9991e-05	0.631678	9.9991e-05	0.251489	0.116733	0.148991	0.716363	0.035317	0.0992294	9.9991e-05
102	FRA0197	Winter	6	0.0001	0.9999	0.830712	0.169188	9.9991e-05	0.651576	9.9991e-05	0.246191	0.102133	0.154548	0.733509	0.0266872	0.0851563	9.9991e-05
103	FRA0200	Winter	6	0.0596562	0.940344	0.504446	0.460135	0.0354192	0.381154	0.0187269	0.154185	0.445934	0.342236	0.358179	0.147081	0.128164	0.0243402
104	FRA0201	Winter	6	0.0557317	0.944268	0.498541	0.469075	0.0323843	0.39119	0.0192944	0.118967	0.470548	0.364921	0.355558	0.159246	0.0999877	0.0202866
105	FRA0208	Winter	6	0.0001	0.9999	0.838924	0.160976	9.9991e-05	0.522191	9.9982e-05	0.477609	9.9982e-05	0.0813349	0.713542	9.9982e-05	0.204923	9.9982e-05
106	FRA0211	Winter	6	0.0988573	0.901143	0.467921	0.454502	0.0775776	0.230092	0.0825618	0.422943	0.264403	0.184427	0.327044	0.0470473	0.363989	0.0774934
107	FRA0214	Winter	6	0.00703227	0.992968	0.556761	0.443139	9.9991e-05	0.150689	0.00904881	0.822529	0.0177335	0.0706398	0.38078	9.9982e-05	0.54838	9.9982e-05
108	FRA0001	Winter	6	0.112087	0.887913	0.216418	0.740337	0.0432444	9.9991e-05	0.0441341	0.44056	0.515206	0.484998	0.0193141	0.0136098	0.440452	0.0416255
109	FRA0002	Winter	6	0.116576	0.883424	0.251163	0.697657	0.0511795	0.0187203	0.0479127	0.433692	0.499675	0.455206	0.0548418	0.0163188	0.425587	0.0480457
110	FRA0003	Winter	6	0.131919	0.868081	0.210631	0.728863	0.060506	0.154179	0.0341081	0.0443029	0.76741	0.456869	0.0770249	0.151794	0.264149	0.0501629
111	FRA0004	Winter	6	0.156753	0.843247	0.0366905	0.910305	0.0530048	0.0156008	0.0394338	0.0548262	0.890139	0.588881	9.9991e-05	0.121836	0.23975	0.0494326
112	FRA0006	Winter	6	0.137304	0.862696	0.155955	0.789115	0.0549305	0.0335405	0.0511088	0.214182	0.701169	0.512525	9.9991e-05	0.175969	0.261968	0.0494374
113	FRA0009	Winter	6	0.0384957	0.961504	0.40166	0.597983	0.000357465	0.22562	9.9991e-05	0.358281	0.415998	0.0375977	0.241263	0.114352	0.596239	0.0105487
114	FRA0010	Winter	6	0.0609628	0.939037	0.409664	0.564339	0.0259972	0.202915	0.0251298	0.373637	0.398318	0.0893543	0.249215	0.103824	0.532943	0.0246636
115	FRA0011	Winter	6	0.139884	0.860116	0.128151	0.816747	0.0551027	0.0821292	0.0458377	0.0865606	0.785473	0.428013	9.9991e-05	0.184368	0.324246	0.0632725
116	FRA0015	Winter	6	0.109486	0.890514	0.241116	0.706302	0.052582	0.064779	0.0467612	0.393595	0.494864	0.398981	0.0864038	0.0869153	0.380344	0.0473553
117	FRA0023	Winter	6	0.108669	0.891331	0.214624	0.748375	0.037001	0.0538818	0.0282876	0.340597	0.577234	0.55536	0.0256992	0.20279	0.192513	0.0236371
118	FRA0027	Winter	6	0.0198991	0.980101	0.482165	0.517735	9.9991e-05	0.279251	9.9991e-05	0.386667	0.333983	0.311105	0.324796	0.133146	0.230853	9.9991e-05
119	FRA0028	Winter	6	0.0238647	0.976135	0.481211	0.518689	9.9991e-05	0.272052	9.9991e-05	0.374359	0.353489	0.315912	0.32058	0.122227	0.241181	9.9991e-05
120	FRA0031	Winter	unknown	0.0253815	0.974619	0.438403	0.561497	9.9991e-05	0.118486	0.00112786	0.666221	0.214165	0.178073	0.25453	0.0432228	0.524075	9.9991e-05
121	FRA0032	Winter	6	0.0234	0.9766	0.470476	0.529424	9.9991e-05	0.0509733	0.00770568	0.845689	0.0956321	0.363407	0.25705	9.9982e-05	0.379343	9.9982e-05
122	FRA0035	Winter	6	0.0883984	0.911602	0.17914	0.810663	0.010197	0.114044	9.9982e-05	9.9982e-05	0.885756	9.997e-05	9.997e-05	0.9996	9.997e-05	9.997e-05
123	FRA0036	Winter	6	0.0792945	0.920706	0.127707	0.872193	9.9991e-05	9.9991e-05	0.00494703	0.39552	0.599433	9.9982e-05	9.9982e-05	0.00262495	0.981688	0.0154874
124	FRA0037	Winter	6	0.0903372	0.909663	0.187346	0.804617	0.00803642	0.111037	9.9982e-05	9.9982e-05	0.888763	9.997e-05	9.997e-05	0.9996	9.997e-05	9.997e-05
125	FRA0038	Winter	6	0.0756904	0.92431	0.327534	0.647716	0.02475	0.223681	0.00948989	0.148612	0.618217	0.125567	0.168812	0.326866	0.360059	0.0186961
126	FRA0039	Winter	6	0.103285	0.896715	0.23698	0.733364	0.0296564	0.179226	9.9982e-05	9.9982e-05	0.820574	9.9973e-05	0.0407853	0.958915	9.9973e-05	9.9973e-05
127	FRA0040	Winter	6	0.0325679	0.967432	0.473335	0.511478	0.015187	0.102537	0.0372534	0.779396	0.0808132	0.0614279	0.274499	0.0454976	0.602529	0.0160464
128	FRA0041	Winter	6	0.03007	0.96993	0.472648	0.519914	0.0074382	0.0973576	0.0212531	0.802251	0.0791382	0.0533759	0.26807	0.0564147	0.62204	9.9991e-05
129	FRA0042	Winter	6	0.0736539	0.926346	0.100565	0.899335	9.9991e-05	9.9982e-05	9.9982e-05	0.383882	0.615918	9.997e-05	9.997e-05	9.997e-05	0.9996	9.997e-05
130	FRA0043	Winter	6	0.0683334	0.931667	0.0589995	0.9409	9.9991e-05	9.9982e-05	9.9982e-05	0.352546	0.647254	9.997e-05	9.997e-05	9.997e-05	0.9996	9.997e-05
131	FRA0045	Winter	6	0.0449391	0.955061	0.36587	0.63403	9.9991e-05	9.9991e-05	0.0135016	0.815388	0.171011	0.971485	0.0282146	9.9973e-05	9.9973e-05	9.9973e-05
132	FRA0046	Winter	6	0.0382653	0.961735	0.377617	0.622283	9.9991e-05	9.9991e-05	0.00853242	0.821568	0.169799	0.962494	0.0372061	9.9973e-05	9.9973e-05	9.9973e-05
133	FRA0047	Winter	6	0.0409747	0.959025	0.371652	0.628248	9.9991e-05	0.00203186	0.0099476	0.836755	0.151265	0.964408	0.0352919	9.9973e-05	9.9973e-05	9.9973e-05
134	FRA0048	Winter	6	0.0503389	0.949661	0.38316	0.603977	0.0128625	0.0156941	0.0223501	0.786487	0.175469	0.931541	0.0681593	9.9973e-05	9.9973e-05	9.9973e-05
135	FRA0056	Winter	6	0.0289616	0.971038	0.488276	0.504521	0.00720313	0.169336	0.0085573	0.592425	0.229681	0.418836	0.293235	9.9982e-05	0.287729	9.9982e-05
136	FRA0057	Winter	6	0.0388222	0.961178	0.415647	0.579715	0.00463848	0.175259	9.9991e-05	0.481422	0.343219	0.277051	0.247808	9.9982e-05	0.474942	9.9982e-05
137	FRA0058	Winter	6	0.0428119	0.957188	0.419791	0.569862	0.0103471	0.174974	0.00815238	0.46826	0.348614	0.262104	0.251137	9.9991e-05	0.477134	0.00952537
138	FRA0059	Winter	6	0.0508841	0.949116	0.448403	0.513718	0.0378795	0.149986	0.0396545	0.589689	0.22067	0.212699	0.279167	0.0803227	0.39277	0.0350407
139	FRA0060	Winter	6	0.0406244	0.959376	0.439207	0.546449	0.0143439	0.137906	0.0188793	0.616488	0.226726	0.206835	0.256379	0.0758368	0.450065	0.0108838
140	FRA0061	Winter	6	0.0245345	0.975465	0.376774	0.623126	9.9991e-05	9.9982e-05	9.9982e-05	0.81668	0.18312	0.141048	0.161453	9.9982e-05	0.697298	9.9982e-05
141	FRA0063	unknown	unknown	0.101886	0.898114	0.175228	0.803444	0.0213286	0.0152992	0.0165004	0.315321	0.652879	0.655675	9.9991e-05	0.0666841	0.263251	0.0142902
142	FRA0065	unknown	unknown	0.0706243	0.929376	0.313136	0.672774	0.0140895	0.121493	0.0143552	0.345868	0.518284	0.448727	0.13993	0.0741091	0.328649	0.00858548
143	FRA0067	unknown	unknown	0.0659482	0.934052	0.415823	0.551886	0.0322902	0.220561	0.0217849	0.300683	0.456971	0.18416	0.254799	0.183657	0.349795	0.0275894
144	FRA0069	unknown	unknown	0.0682289	0.931771	0.0680045	0.931896	9.9991e-05	9.9982e-05	9.9982e-05	0.366898	0.632902	9.997e-05	9.997e-05	9.997e-05	0.9996	9.997e-05
145	FRA0070	unknown	unknown	0.0298704	0.97013	0.19666	0.80324	9.9991e-05	9.9982e-05	9.9982e-05	0.497082	0.502718	0.242815	0.00486508	0.0342726	0.717948	9.9991e-05
146	FRA0072	unknown	unknown	0.0258252	0.974175	0.482712	0.515832	0.00145636	0.247664	9.9991e-05	0.424532	0.327704	0.208823	0.328159	0.0964629	0.366455	9.9991e-05
147	FRA0074	unknown	unknown	0.0877549	0.912245	0.295344	0.674304	0.0303524	0.161272	0.0200996	0.22764	0.590989	0.267665	0.136934	0.321598	0.248447	0.0253576
148	FRA0077	unknown	unknown	0.0208035	0.979197	0.426741	0.573159	9.9991e-05	0.153869	9.9991e-05	0.522475	0.323556	0.117483	0.245666	0.128093	0.508659	9.9991e-05
149	FRA0078	unknown	unknown	0.0726807	0.927319	0.458142	0.499644	0.0422134	0.190454	0.046998	0.481632	0.280916	0.178388	0.290957	0.188381	0.295581	0.0466919
150	FRA0081	unknown	unknown	0.0803688	0.919631	0.366536	0.593357	0.0401074	0.153926	0.0376805	0.473473	0.334921	9.9991e-05	0.1777	0.145071	0.636121	0.0410081
151	FRA0087	unknown	unknown	0.0232513	0.976749	0.495012	0.504888	9.9991e-05	0.252801	9.9991e-05	0.438757	0.308342	0.435738	0.326554	0.104109	0.1335	9.9991e-05
152	FRA0088	unknown	unknown	0.0322031	0.967797	0.477457	0.515644	0.0068994	0.241426	0.00503748	0.417185	0.336352	0.462955	0.302523	0.0374434	0.196979	9.9991e-05
153	FRA0093	unknown	unknown	0.0227974	0.977203	0.436182	0.563718	9.9991e-05	0.186834	9.9991e-05	0.489466	0.3236	0.346415	0.259157	0.0599226	0.334406	9.9991e-05
154	FRA0094	unknown	unknown	0.0544097	0.94559	0.316318	0.682882	0.000799141	0.0334325	0.00406997	0.55959	0.402908	0.362056	0.125793	0.0564962	0.455554	9.9991e-05
155	FRA0095	unknown	unknown	0.0582077	0.941792	0.243315	0.756585	9.9991e-05	0.00142951	9.9991e-05	0.524801	0.47367	0.165114	0.0641334	0.0567196	0.713934	9.9991e-05
156	FRA0096	unknown	unknown	0.0267692	0.973231	0.500769	0.493111	0.00612003	0.154333	0.0184342	0.699509	0.127723	0.075038	0.326752	0.0131464	0.572042	0.0130217
157	FRA0102	unknown	unknown	0.0915962	0.908404	0.243578	0.735717	0.0207055	0.0634574	0.0257079	0.411751	0.499084	0.019123	0.0678294	0.0688856	0.809788	0.034374
158	FRA0104	unknown	unknown	0.0631014	0.936899	0.373846	0.598659	0.0274951	0.110946	0.0335737	0.555355	0.300125	0.266021	0.211146	0.0563443	0.435654	0.030834
159	FRA0105	unknown	unknown	0.0402011	0.959799	0.281333	0.718567	9.9991e-05	0.0115141	9.9991e-05	0.586244	0.402142	0.39	0.0949376	0.0435731	0.471389	9.9991e-05
160	FRA0108	unknown	unknown	0.0332425	0.966758	0.385347	0.614553	9.9991e-05	0.151236	9.9991e-05	0.434208	0.414455	0.414554	0.195918	0.184761	0.204668	9.9991e-05
161	FRA0109	unknown	unknown	0.0592608	0.940739	0.348376	0.642209	0.00941491	0.298551	9.9991e-05	0.00260138	0.698748	0.472717	0.191021	0.324312	0.0118493	9.9991e-05
162	FRA0112	unknown	unknown	0.063758	0.936242	0.339246	0.64571	0.0150438	0.30149	9.9982e-05	9.9982e-05	0.69831	0.479182	0.182833	0.3222	0.0140749	0.00171017
163	FRA0114	unknown	unknown	0.0477036	0.952296	0.435469	0.544965	0.0195658	0.223819	0.0165822	0.40467	0.35493	0.0857741	0.280875	0.137739	0.475903	0.0197098
164	FRA0116	unknown	unknown	0.0567236	0.943276	0.17869	0.82121	9.9991e-05	9.9982e-05	9.9982e-05	0.524066	0.475734	0.0222961	9.9982e-05	0.0291869	0.948317	9.9982e-05
165	FRA0125	unknown	unknown	0.0896507	0.910349	0.385129	0.569219	0.0456524	0.242536	0.0363703	0.217124	0.503969	0.195995	0.224605	0.256947	0.279673	0.0427806
166	FRA0131	unknown	unknown	0.0907113	0.909289	0.207792	0.77858	0.0136281	0.141951	9.9982e-05	9.9982e-05	0.857849	9.997e-05	9.997e-05	0.9996	9.997e-05	9.997e-05
167	FRA0137	Winter	6	0.0771299	0.92287	0.218996	0.770833	0.0101704	0.0943806	0.000873284	0.195715	0.709032	0.496352	0.0448713	0.27902	0.178141	0.00161577
168	FRA0138	Winter	6	0.079302	0.920698	0.222427	0.772511	0.00506244	0.090999	9.9991e-05	0.213256	0.695645	0.470634	0.0362941	0.279348	0.213623	9.9991e-05
169	FRA0139	Winter	6	0.0294455	0.970554	0.300742	0.699158	9.9991e-05	0.214266	9.9991e-05	0.0517823	0.733852	9.9982e-05	0.104109	0.822984	0.0727066	9.9982e-05
170	FRA0140	Winter	6	0.0592486	0.940751	0.342644	0.641623	0.0157331	0.226612	0.000933317	0.156249	0.616205	0.000699679	0.162684	0.634157	0.20236	9.99992e-05
171	FRA0141	Winter	6	0.0986094	0.901391	0.2596	0.700285	0.0401157	0.0330406	0.0396028	0.481415	0.445941	0.482001	0.0741307	0.0355392	0.376909	0.03142
172	FRA0142	Winter	6	0.0917074	0.908293	0.28007	0.686487	0.0334427	0.0358174	0.0381503	0.512853	0.41318	0.421528	0.102018	0.0260117	0.421763	0.02868
173	FRA0153	Winter	6	0.145547	0.854453	0.200588	0.730375	0.0690368	0.0183204	0.0674493	0.341045	0.573186	0.4367	0.0252984	0.165875	0.309071	0.063055
174	FRA0157	Winter	6	0.138612	0.861388	0.0815948	0.87655	0.041855	0.0689305	0.0212447	9.9991e-05	0.909725	0.536977	9.9991e-05	0.280355	0.147807	0.0347616
175	FRA0158	Winter	6	0.0770821	0.922918	0.179695	0.820205	9.9991e-05	0.031564	9.9991e-05	0.313404	0.654932	0.378484	0.00807087	0.206757	0.406589	9.9991e-05
176	FRA0159	Winter	6	0.0859731	0.914027	0.225055	0.760729	0.0142156	0.117063	0.00613916	0.201866	0.674932	0.51937	0.0574237	0.145308	0.271171	0.00672736
177	FRA0160	Winter	6	0.0644482	0.935552	0.452891	0.514334	0.0327747	0.0836447	0.0464284	0.750056	0.119871	0.376836	0.264832	0.00575961	0.325788	0.0267843
178	FRA0163	Winter	6	0.13793	0.86207	0.0989996	0.857748	0.0432523	0.00073877	0.0334625	0.187137	0.778662	0.359553	9.9991e-05	0.133061	0.458657	0.0486281
179	FRA0164	Winter	6	0.278995	0.721005	0.107129	0.692573	0.200298	9.9991e-05	0.189064	0.211137	0.599699	0.502456	9.9991e-05	0.20736	0.105304	0.18478
180	FRA0165	Winter	6	0.0753685	0.924632	0.29219	0.692512	0.0152987	0.0464287	0.0207296	0.504955	0.427887	0.446736	0.0992081	0.0868831	0.353614	0.0135593
181	FRA0168	Winter	6	0.0648582	0.935142	0.38484	0.588962	0.0261982	0.201968	0.0176	0.326153	0.454279	0.317453	0.22866	0.180904	0.25185	0.021134
182	FRA0169	Winter	6	0.0719163	0.928084	0.130398	0.869502	9.9991e-05	9.9982e-05	9.9982e-05	0.32237	0.67743	0.333626	9.9982e-05	0.222942	0.443231	9.9982e-05
183	FRA0175	Winter	6	0.0461408	0.953859	0.345305	0.654595	9.9991e-05	0.0429128	9.9991e-05	0.596399	0.360588	0.276805	0.151813	0.126931	0.44435	9.9991e-05
184	FRA0177	Winter	6	0.03372	0.96628	0.333428	0.666472	9.9991e-05	0.0533974	9.9991e-05	0.611066	0.335437	0.331758	0.152208	0.116265	0.399668	9.9991e-05
185	FRA0181	Winter	6	0.115955	0.884045	0.210744	0.743901	0.0453546	0.0590647	0.0362777	0.263513	0.641145	0.373545	0.0279005	0.165146	0.392111	0.0412972
186	FRA0183	Winter	6	0.00927366	0.990726	0.45468	0.54522	9.9991e-05	0.0706328	0.00426523	0.841091	0.0840114	0.0727136	0.253184	9.9982e-05	0.673902	9.9982e-05
187	FRA0185	Winter	6	0.088064	0.911936	0.22135	0.761186	0.0174633	9.9991e-05	0.0242615	0.540979	0.43466	0.310259	0.0248531	0.0944467	0.552748	0.0176933
188	FRA0189	Winter	6	0.0898055	0.910195	0.345775	0.606387	0.047838	0.0423744	0.0464899	0.610009	0.301127	0.336916	0.161372	0.0723638	0.38934	0.0400088
189	FRA0193	Winter	6	0.0001	0.9999	0.427071	0.572829	9.9991e-05	0.0505494	9.9991e-05	0.779328	0.170023	9.9982e-05	0.237777	0.00398554	0.758038	9.9982e-05
190	FRA0194	Winter	6	0.00629118	0.993709	0.44391	0.55599	9.9991e-05	0.0695742	9.9991e-05	0.766219	0.164107	9.9982e-05	0.270204	0.0100542	0.719542	9.9982e-05
191	FRA0198	Winter	6	0.0664785	0.933521	0.251827	0.745864	0.0023092	0.156562	9.9991e-05	0.131532	0.711806	0.271548	0.0874014	0.363	0.277951	9.9991e-05
192	FRA0199	Winter	6	0.0746419	0.925358	0.22496	0.77494	9.9991e-05	0.139973	9.9991e-05	0.123441	0.736486	0.288145	0.0693196	0.382798	0.259638	9.9991e-05
193	FRA0202	Winter	6	0.00398465	0.996015	0.388939	0.610961	9.9991e-05	9.9982e-05	9.9982e-05	0.884474	0.115326	0.0219182	0.159799	9.9982e-05	0.818082	9.9982e-05
194	FRA0203	Winter	6	0.0119584	0.988042	0.402765	0.597135	9.9991e-05	9.9982e-05	9.9982e-05	0.870447	0.129353	0.0216188	0.186715	9.9982e-05	0.791466	9.9982e-05
195	FRA0204	Winter	6	0.118422	0.881578	0.300167	0.635794	0.0640388	0.00567001	0.0661391	0.60572	0.32247	0.543501	0.103329	0.0468477	0.256029	0.0502936
196	FRA0205	Winter	6	0.12901	0.87099	0.199966	0.747786	0.0522477	9.9991e-05	0.0650171	0.523785	0.411098	0.561694	9.9991e-05	0.0314854	0.363462	0.0432589
197	FRA0206	Winter	6	0.141261	0.858739	0.236017	0.684382	0.079601	0.0116232	0.0721262	0.423516	0.492734	0.402531	0.0552699	0.121714	0.347509	0.0729761
198	FRA0207	Winter	6	0.0410392	0.958961	0.485177	0.500511	0.0143118	0.339471	0.00865673	0.221278	0.430594	0.339542	0.346056	0.0122041	0.289742	0.012456
199	FRA0209	Winter	6	0.00242547	0.997575	0.447724	0.552176	9.9991e-05	0.0772159	9.9991e-05	0.758508	0.164176	9.9982e-05	0.263401	0.0052708	0.731129	9.9982e-05
200	FRA0212	Winter	6	0.0607088	0.939291	0.328622	0.66315	0.00822825	0.141877	0.00067033	0.339735	0.517719	0.541694	0.152425	0.0842518	0.221506	0.000123544
201	FRA0213	Winter	6	0.0283543	0.971646	0.411893	0.588007	9.9991e-05	0.129988	9.9991e-05	0.524576	0.345336	0.198837	0.235168	0.172763	0.393133	9.9991e-05
202	FRA0215	Winter	6	0.122179	0.877821	0.319853	0.604497	0.0756503	0.0642996	0.0775938	0.537339	0.320768	0.505538	0.132013	0.0478215	0.247422	0.0672058
203	FRA0216	Winter	6	0.0583909	0.941609	0.46995	0.490959	0.0390903	0.155623	0.0472446	0.608787	0.188345	0.176125	0.299039	9.9991e-05	0.484243	0.040493
204	FRA0217	Winter	6	0.0580104	0.94199	0.432705	0.535361	0.0319338	0.1404	0.0299374	0.627713	0.201949	0.169436	0.257622	0.089946	0.455861	0.0271342
