## Supplementary Table 5 for "Deep population structure linked to host vernalization requirement in the barley net blotch fungal pathogen"

### Sheet: S5
Supplementary table 5. Proportion of references genomes covered by GBS data.
	Reference genome of Ptm [1] total sites= 42027478		Reference genome of Ptt [2] total sites= 46316738		Reference genome of French Ptt assembly [3] Total sites= 32530000
Isolate	Number of sites covered in ref. genome	Percentage	Number of sites covered in ref. genome	Percentage	Number of sites covered in ref. genome	Percentage
FRA0001	12739506	30.3	13160824	28.4	13282480	40.8
FRA0002	11562802	27.5	11950481	25.8	12073556	37.1
FRA0003	12070835	28.7	12459025	26.9	12600332	38.7
FRA0004	13190448	31.4	13620000	29.4	13736513	42.2
FRA0005	12968598	30.9	12541320	27.1	12553184	38.6
FRA0006	12406017	29.5	12864181	27.8	12964307	39.9
FRA0008	11683920	27.8	12052064	26	12210933	37.5
FRA0009	11562453	27.5	11950377	25.8	12152446	37.4
FRA0010	9451423	22.5	9777117	21.1	9954083	30.6
FRA0011	11026832	26.2	11399868	24.6	11516395	35.4
FRA0013	10569025	25.1	10225986	22.1	10244119	31.5
FRA0014	8097900	19.3	7806595	16.9	7817204	24
FRA0015	8448922	20.1	8738466	18.9	8856431	27.2
FRA0016	7688144	18.3	7934032	17.1	8064681	24.8
FRA0017	12551533	29.9	12966708	28	13158430	40.5
FRA0018	11906354	28.3	12304618	26.6	12482534	38.4
FRA0019	13276505	31.6	13717322	29.6	13873414	42.6
FRA0020	14180155	33.7	14642321	31.6	14794155	45.5
FRA0021	13623205	32.4	14084573	30.4	14249319	43.8
FRA0022	11641723	27.7	12033600	26	12193078	37.5
FRA0023	13090645	31.1	13525008	29.2	13649084	42
FRA0024	11227967	26.7	11615188	25.1	11775072	36.2
FRA0025	11439143	27.2	11828486	25.5	12009052	36.9
FRA0026	11693146	27.8	12090128	26.1	12276536	37.7
FRA0027	12824073	30.5	13216284	28.5	13398822	41.2
FRA0028	12939281	30.8	13333698	28.8	13513245	41.5
FRA0029	13724808	32.7	14173344	30.6	14347664	44.1
FRA0030	12892595	30.7	13303806	28.7	13502333	41.5
FRA0031	10905625	25.9	11289101	24.4	11465440	35.2
FRA0032	12679711	30.2	13123393	28.3	13222090	40.6
FRA0035	13887817	33	14326992	30.9	14443400	44.4
FRA0036	10987994	26.1	11353551	24.5	11639175	35.8
FRA0037	14038038	33.4	14483872	31.3	14587052	44.8
FRA0038	14028912	33.4	14476816	31.3	14633414	45
FRA0039	11009741	26.2	11385407	24.6	11504436	35.4
FRA0040	11615089	27.6	11998618	25.9	12189632	37.5
FRA0041	12831493	30.5	13247395	28.6	13444259	41.3
FRA0042	12535221	29.8	12937370	27.9	13239049	40.7
FRA0043	13974350	33.3	14404032	31.1	14717689	45.2
FRA0045	13407946	31.9	13836199	29.9	13930856	42.8
FRA0046	13590366	32.3	14008544	30.2	14103574	43.4
FRA0047	13255395	31.5	13685672	29.5	13786448	42.4
FRA0048	12463022	29.7	12880928	27.8	12994249	39.9
FRA0049	13812920	32.9	14247969	30.8	14431412	44.4
FRA0050	14397097	34.3	14931541	32.2	14819852	45.6
FRA0051	10839763	25.8	11238521	24.3	11192698	34.4
FRA0052	14245186	33.9	14774725	31.9	14678382	45.1
FRA0053	11903035	28.3	12352828	26.7	12303384	37.8
FRA0054	13681042	32.6	14193582	30.6	14103110	43.4
FRA0055	14210628	33.8	14776538	31.9	14862677	45.7
FRA0056	11657088	27.7	12049748	26	12175176	37.4
FRA0057	14452013	34.4	14906355	32.2	15079706	46.4
FRA0058	13970384	33.2	14415355	31.1	14586914	44.8
FRA0059	9860035	23.5	10175140	22	10320269	31.7
FRA0060	12513286	29.8	12912243	27.9	13085510	40.2
FRA0061	12845736	30.6	13270180	28.7	13472231	41.4
FRA0062	15385921	36.6	15936635	34.4	16096564	49.5
FRA0063	14878702	35.4	15400761	33.3	15563381	47.8
FRA0064	13734675	32.7	14303679	30.9	14299771	44
FRA0065	14785953	35.2	15294200	33	15515886	47.7
FRA0066	14648688	34.9	15241521	32.9	15185001	46.7
FRA0067	14395533	34.3	14904718	32.2	15099754	46.4
FRA0068	14853051	35.3	15465122	33.4	15507054	47.7
FRA0069	14177138	33.7	14648062	31.6	15010306	46.1
FRA0070	14690760	35	15195008	32.8	15443079	47.5
FRA0071	14259515	33.9	14758499	31.9	14944259	45.9
FRA0072	14608962	34.8	15090845	32.6	15326938	47.1
FRA0073	15149634	36	15682010	33.9	15862299	48.8
FRA0074	14584695	34.7	15112506	32.6	15279497	47
FRA0075	15018487	35.7	15577660	33.6	15742849	48.4
FRA0076	14840805	35.3	15328784	33.1	15547123	47.8
FRA0077	15401079	36.6	15947299	34.4	16128257	49.6
FRA0078	10069520	24	10427872	22.5	10602758	32.6
FRA0079	14105250	33.6	14614129	31.6	14802858	45.5
FRA0080	13483023	32.1	13992737	30.2	14055033	43.2
FRA0081	11345882	27	11729015	25.3	11960988	36.8
FRA0082	14391214	34.2	14889226	32.1	15116965	46.5
FRA0083	12528177	29.8	12963400	28	13155555	40.4
FRA0085	8561362	20.4	8851222	19.1	8999517	27.7
FRA0086	12316463	29.3	12751708	27.5	12954638	39.8
FRA0087	14634998	34.8	15099816	32.6	15316540	47.1
FRA0088	14705119	35	15189344	32.8	15394992	47.3
FRA0089	15431067	36.7	15984945	34.5	16172259	49.7
FRA0090	15088587	35.9	15711866	33.9	15753624	48.4
FRA0091	13749448	32.7	14220841	30.7	14427626	44.4
FRA0092	13658796	32.5	14121010	30.5	14321611	44
FRA0093	13093943	31.2	13548535	29.3	13771946	42.3
FRA0094	11769949	28	12165480	26.3	12373266	38
FRA0095	12680775	30.2	13113670	28.3	13370772	41.1
FRA0096	11616492	27.6	12015547	25.9	12198094	37.5
FRA0097	14221896	33.8	14725062	31.8	14920950	45.9
FRA0098	12714574	30.3	13140843	28.4	13351574	41
FRA0099	13302943	31.7	13749208	29.7	13986013	43
FRA0101	13647448	32.5	14100655	30.4	14343857	44.1
FRA0102	9653109	23	9978493	21.5	10227901	31.4
FRA0103	12793410	30.4	13242020	28.6	13472529	41.4
FRA0104	10636793	25.3	11003924	23.8	11207727	34.5
FRA0105	14209786	33.8	14697795	31.7	14907417	45.8
FRA0106	12216199	29.1	12633583	27.3	12836095	39.5
FRA0107	14565368	34.7	15073838	32.5	15257775	46.9
FRA0108	13631081	32.4	14093948	30.4	14285889	43.9
FRA0109	13756019	32.7	14241665	30.7	14402317	44.3
FRA0110	11632290	27.7	12028307	26	12242688	37.6
FRA0111	14973661	35.6	15476785	33.4	15659085	48.1
FRA0112	13480586	32.1	13957619	30.1	14129759	43.4
FRA0113	11831590	28.2	12239374	26.4	12471010	38.3
FRA0114	14852117	35.3	15411108	33.3	15581322	47.9
FRA0115	13895335	33.1	14389468	31.1	14591701	44.9
FRA0116	13047691	31	13487285	29.1	13764594	42.3
FRA0117	11891894	28.3	12385397	26.7	12344444	37.9
FRA0118	15152082	36.1	15705343	33.9	15881626	48.8
FRA0119	14923167	35.5	15462233	33.4	15630374	48
FRA0120	15519188	36.9	16107861	34.8	16262154	50
FRA0121	15159887	36.1	15711065	33.9	15874948	48.8
FRA0122	15104751	35.9	15617139	33.7	15850416	48.7
FRA0123	12948909	30.8	13372430	28.9	13578600	41.7
FRA0124	14896844	35.4	15413969	33.3	15625260	48
FRA0125	12167122	29	12589255	27.2	12774862	39.3
FRA0126	10714191	25.5	11123018	24	11144030	34.3
FRA0127	13405903	31.9	13949011	30.1	14000956	43
FRA0128	10049635	23.9	10449462	22.6	10462868	32.2
FRA0129	11263845	26.8	11636957	25.1	11831108	36.4
FRA0130	13408688	31.9	13874599	30	14074401	43.3
FRA0131	12976895	30.9	13406070	28.9	13552713	41.7
FRA0132	12226983	29.1	12707757	27.4	12707841	39.1
FRA0133	14461179	34.4	15002400	32.4	15169769	46.6
FRA0134	15268732	36.3	15847360	34.2	16005400	49.2
FRA0135	15315327	36.4	15829285	34.2	16052821	49.3
FRA0136	15262446	36.3	15774630	34.1	15998904	49.2
FRA0137	12858788	30.6	13314843	28.7	13479283	41.4
FRA0138	13465796	32	13948657	30.1	14108801	43.4
FRA0139	14784357	35.2	15288433	33	15490317	47.6
FRA0140	11295247	26.9	11675454	25.2	11857057	36.4
FRA0141	13960866	33.2	14447694	31.2	14629324	45
FRA0142	14497633	34.5	15040845	32.5	15191446	46.7
FRA0143	13395704	31.9	13905973	30	13985516	43
FRA0144	14634457	34.8	15242784	32.9	15279876	47
FRA0145	16100856	38.3	16739868	36.1	16776865	51.6
FRA0146	15055834	35.8	15667139	33.8	15760731	48.4
FRA0147	14932610	35.5	15532228	33.5	15598803	48
FRA0148	14672800	34.9	15271341	33	15346534	47.2
FRA0149	15430342	36.7	16015516	34.6	16103546	49.5
FRA0150	15169827	36.1	15794235	34.1	15842178	48.7
FRA0152	15198644	36.2	15842493	34.2	15900954	48.9
FRA0153	15253913	36.3	15806873	34.1	15976901	49.1
FRA0154	14957883	35.6	15470806	33.4	15664003	48.2
FRA0155	15413583	36.7	15982822	34.5	16172836	49.7
FRA0156	14811518	35.2	15313006	33.1	15556389	47.8
FRA0157	14452385	34.4	14949355	32.3	15106387	46.4
FRA0158	16767631	39.9	17394279	37.6	17561923	54
FRA0159	15164398	36.1	15687236	33.9	15890310	48.8
FRA0160	14770912	35.1	15288887	33	15448617	47.5
FRA0161	13884787	33	14386550	31.1	14593578	44.9
FRA0162	14844484	35.3	15336450	33.1	15566139	47.9
FRA0163	14944199	35.6	15462487	33.4	15625929	48
FRA0164	13854798	33	14360059	31	14467344	44.5
FRA0165	15059047	35.8	15608291	33.7	15791073	48.5
FRA0166	14069000	33.5	14581097	31.5	14775020	45.4
FRA0167	12900822	30.7	13350572	28.8	13590426	41.8
FRA0168	13335688	31.7	13802268	29.8	14002268	43
FRA0169	14634977	34.8	15161838	32.7	15344925	47.2
FRA0170	15991856	38.1	16612949	35.9	16772923	51.6
FRA0171	15115266	36	15632677	33.8	15848447	48.7
FRA0172	15793303	37.6	16370742	35.3	16543528	50.9
FRA0173	15104174	35.9	15642105	33.8	15842102	48.7
FRA0174	15170451	36.1	15737951	34	15899972	48.9
FRA0175	13937216	33.2	14439246	31.2	14647259	45
FRA0176	14441216	34.4	14997891	32.4	15152551	46.6
FRA0177	13793087	32.8	14261622	30.8	14496720	44.6
FRA0178	14150016	33.7	14672559	31.7	14849975	45.7
FRA0179	14680433	34.9	15160889	32.7	15389401	47.3
FRA0180	13699727	32.6	14176079	30.6	14389034	44.2
FRA0181	14388927	34.2	14870223	32.1	15086650	46.4
FRA0182	15231419	36.2	15798130	34.1	15959796	49.1
FRA0183	13402772	31.9	13880620	30	14104396	43.4
FRA0184	15735291	37.4	16333003	35.3	16468461	50.6
FRA0185	14494392	34.5	15002358	32.4	15208333	46.8
FRA0186	14760475	35.1	15260089	32.9	15479120	47.6
FRA0187	15860430	37.7	16447896	35.5	16612067	51.1
FRA0188	15010838	35.7	15539879	33.6	15737275	48.4
FRA0189	13987418	33.3	14497672	31.3	14676079	45.1
FRA0190	13967885	33.2	14437171	31.2	14649586	45
FRA0191	13774737	32.8	14249318	30.8	14460201	44.5
FRA0192	14482868	34.5	15034090	32.5	15194579	46.7
FRA0193	15150693	36	15703939	33.9	15903129	48.9
FRA0194	14977393	35.6	15548145	33.6	15711098	48.3
FRA0196	14641857	34.8	15166922	32.7	15368887	47.2
FRA0197	14964918	35.6	15473707	33.4	15682169	48.2
FRA0198	15561311	37	16159214	34.9	16298877	50.1
FRA0199	14660953	34.9	15180701	32.8	15371162	47.3
FRA0200	14987523	35.7	15529204	33.5	15714933	48.3
FRA0201	15134621	36	15671022	33.8	15872986	48.8
FRA0202	15593900	37.1	16167144	34.9	16373105	50.3
FRA0203	14472734	34.4	15010447	32.4	15200341	46.7
FRA0204	14736478	35.1	15276581	33	15425027	47.4
FRA0205	15642321	37.2	16214980	35	16377752	50.3
FRA0206	14402879	34.3	14911883	32.2	15086698	46.4
FRA0207	15474009	36.8	15995740	34.5	16203737	49.8
FRA0208	14578691	34.7	15069349	32.5	15286742	47
FRA0209	15571427	37.1	16170201	34.9	16313176	50.1
FRA0211	12578067	29.9	13038717	28.2	13209797	40.6
FRA0212	14936966	35.5	15482986	33.4	15643398	48.1
FRA0213	15147485	36	15722967	33.9	15872686	48.8
FRA0214	14192833	33.8	14727461	31.8	14897546	45.8
FRA0215	11561361	27.5	11958237	25.8	12048023	37
FRA0216	14539919	34.6	15111048	32.6	15249119	46.9
FRA0217	11930086	28.4	12320124	26.6	12508069	38.5
	ALL	32.4	ALL	30.4	ALL	43.8
	Ptt	32.5	Ptt	30.5	Ptt	44
	Ptm	25.1	Ptm	22	Ptm	31.4
Ptt= Pyrenophora teres f. teres
Ptm= Pyrenophora teres f. maculata
1. Wyatt NA, Friesen TL, 2021. Four reference quality genome assemblies of Pyrenophora teres f. maculata: A resource for studying the barley spot form net blotch interaction. Molecular Plant-Microbe Interactions 34, 137–139.
2. Wyatt NA, Richards JK, Brueggeman RS, Friesen TL, 2018. Reference assembly and annotation of the Pyrenophora teres f. teres isolate 0-1. G3: Genes, Genomes, Genetics 8, 1–8
3. Genome generated in this work. doi: https://doi.org/10.5281/zenodo.8424842
