## Supplementary Table 4 for "Deep population structure linked to host vernalization requirement in the barley net blotch fungal pathogen"

### Sheet: S4
Supplementary table 4. Metadata an classification according to sNMF analysis from GBS data of isolates of Pyrenophora teres causing barley net blotch disease in France.
Isolate	Date of sampling	Département (administrative division)	Municipality	Variety	Vernalization requirement	Number of rows	Taxonomic form according to GBS analysis	Assigned cluster for Ptt (K=2) using sNMF	Ancestry proportion (q value) in K1 using sNMF	Ancestry proportion (q value) in K2 using sNMF
FRA0001	2020	Tarn et Garonne	Grisolles	Amistar	winter	6	Ptt	K2	0.112087	0.887913
FRA0002	2020	Tarn et Garonne	Grisolles	Amistar	winter	6	Ptt	K2	0.116576	0.883424
FRA0003	2020	Tarn et Garonne	Grisolles	Amistar	winter	6	Ptt	K2	0.131919	0.868081
FRA0004	2020	Tarn et Garonne	Grisolles	Etincel	winter	6	Ptt	K2	0.156753	0.843247
FRA0005	2020	Tarn et Garonne	Grisolles	Galileoo	winter	6	Ptm	-	-	-
FRA0006	2020	Tarn et Garonne	Grisolles	Galileoo	winter	6	Ptt	K2	0.137304	0.862696
FRA0008	2020	Tarn et Garonne	Grisolles	Etincel	winter	6	Ptt	K2	0.0001	0.9999
FRA0009	2020	Tarn et Garonne	Grisolles	Rafaela	winter	6	Ptt	K2	0.0384957	0.961504
FRA0010	2020	Tarn et Garonne	Grisolles	Rafaela	winter	6	Ptt	K2	0.0609628	0.939037
FRA0011	2020	Tarn et Garonne	Grisolles	Rafaela	winter	6	Ptt	K2	0.139884	0.860116
FRA0013	2020	Tarn et Garonne	Grisolles	Sy Diamond	winter	2	Ptm	-	-	-
FRA0014	2020	Tarn et Garonne	Grisolles	Sy Diamond	winter	2	Ptm	-	-	-
FRA0015	2020	Tarn et Garonne	Grisolles	Sy Scoop	winter	6	Ptt	K2	0.109486	0.890514
FRA0016	2020	Tarn et Garonne	Grisolles	Sy Scoop	winter	6	Ptt	K2	0.0619782	0.938022
FRA0017	2020	Seine et Marne	Courpalay	Ketos	winter	6	Ptt	K2	0.0174585	0.982541
FRA0018	2020	Seine et Marne	Courpalay	Ketos	winter	6	Ptt	K2	0.0001	0.9999
FRA0019	2020	Seine et Marne	Courpalay	Ketos	winter	6	Ptt	K2	0.0001	0.9999
FRA0020	2020	Seine et Marne	Courpalay	Ketos	winter	6	Ptt	K2	0.0001	0.9999
FRA0021	2020	Seine et Marne	Courpalay	Ketos	winter	6	Ptt	K2	0.0001	0.9999
FRA0022	2020	Seine et Marne	Courpalay	Amistar	winter	6	Ptt	K2	0.0146842	0.985316
FRA0023	2020	Seine et Marne	Courpalay	Amistar	winter	6	Ptt	K2	0.108669	0.891331
FRA0024	2020	Seine et Marne	Courpalay	Amistar	winter	6	Ptt	K2	0.0178167	0.982183
FRA0025	2020	Seine et Marne	Courpalay	Etincel	winter	6	Ptt	K2	0.0001	0.9999
FRA0026	2020	Seine et Marne	Courpalay	Etincel	winter	6	Ptt	K2	0.0001	0.9999
FRA0027	2020	Seine et Marne	Courpalay	Etincel	winter	6	Ptt	K2	0.0198991	0.980101
FRA0028	2020	Seine et Marne	Courpalay	Etincel	winter	6	Ptt	K2	0.0238647	0.976135
FRA0029	2020	Eure et Loir	Louville la Chenard	unknown	winter	unknown	Ptt	K2	0.0001	0.9999
FRA0030	2020	Eure et Loir	Louville la Chenard	unknown	winter	unknown	Ptt	K2	0.0001	0.9999
FRA0031	2020	Eure et Loir	Louville la Chenard	unknown	winter	unknown	Ptt	K2	0.0253815	0.974619
FRA0032	2020	Eure et Loir	Louville la Chenard	Amistar	winter	6	Ptt	K2	0.0234	0.9766
FRA0035	2020	Marne	Cuperly	Amistar	winter	6	Ptt	K2	0.0883984	0.911602
FRA0036	2020	Marne	Cuperly	Amistar	winter	6	Ptt	K2	0.0792945	0.920706
FRA0037	2020	Marne	Cuperly	Amistar	winter	6	Ptt	K2	0.0903372	0.909663
FRA0038	2020	Marne	Cuperly	Amistar	winter	6	Ptt	K2	0.0756904	0.92431
FRA0039	2020	Marne	Cuperly	Amistar	winter	6	Ptt	K2	0.103285	0.896715
FRA0040	2020	Marne	Cuperly	Amistar	winter	6	Ptt	K2	0.0325679	0.967432
FRA0041	2020	Marne	Cuperly	Amistar	winter	6	Ptt	K2	0.03007	0.96993
FRA0042	2020	Eure et Loir	Houville la branche	Etincel	winter	6	Ptt	K2	0.0736539	0.926346
FRA0043	2020	Eure et Loir	Houville la branche	Etincel	winter	6	Ptt	K2	0.0683334	0.931667
FRA0045	2020	Seine Maritime	Heugleville sur Scie	Lignée de sélection	winter	6	Ptt	K2	0.0449391	0.955061
FRA0046	2020	Seine Maritime	Heugleville sur Scie	Lignée de sélection	winter	6	Ptt	K2	0.0382653	0.961735
FRA0047	2020	Seine Maritime	Heugleville sur Scie	Lignée de sélection	winter	6	Ptt	K2	0.0409747	0.959025
FRA0048	2020	Seine Maritime	Heugleville sur Scie	Lignée de sélection	winter	6	Ptt	K2	0.0503389	0.949661
FRA0049	2020	Cote d'Or	Gilly les Citeaux	RGT Planet	spring	2	Ptt	K2	0.0222977	0.977702
FRA0050	2020	Cote d'Or	Gilly les Citeaux	KWS Jessie	spring	2	Ptt	K1	0.9999	0.0001
FRA0051	2020	Cote d'Or	Gilly les Citeaux	KWS Jessie	spring	2	Ptt	K1	0.919133	0.0808673
FRA0052	2020	Cote d'Or	Gilly les Citeaux	KWS Jessie	spring	2	Ptt	K1	0.926568	0.0734322
FRA0053	2020	Cote d'Or	Gilly les Citeaux	KWS Jessie	spring	2	Ptt	K1	0.799432	0.200568
FRA0054	2020	Cote d'Or	Gilly les Citeaux	KWS Jessie	spring	2	Ptt	K1	0.904073	0.0959269
FRA0055	2020	Cote d'Or	Gilly les Citeaux	KWS Jessie	spring	2	Ptt	K1	0.939537	0.0604627
FRA0056	2020	Oise	Catillon	Lignée de sélection	winter	6	Ptt	K2	0.0289616	0.971038
FRA0057	2020	Oise	Catillon	Lignée de sélection	winter	6	Ptt	K2	0.0388222	0.961178
FRA0058	2020	Oise	Catillon	Lignée de sélection	winter	6	Ptt	K2	0.0428119	0.957188
FRA0059	2020	Eure et Loir	Yevres	Etincel	winter	6	Ptt	K2	0.0508841	0.949116
FRA0060	2020	Eure et Loir	Yevres	Etincel	winter	6	Ptt	K2	0.0406244	0.959376
FRA0061	2020	Eure et Loir	Yevres	Etincel	winter	6	Ptt	K2	0.0245345	0.975465
FRA0062	2018	Cote d'Or	Quetigny	unknown	unknown	unknown	Ptt	K2	0.0001	0.9999
FRA0063	2018	Cote d'Or	Quetigny	unknown	unknown	unknown	Ptt	K2	0.101886	0.898114
FRA0064	2020	Essonne	Boigneville	RGT Planet	spring	2	Ptt	K1	0.959341	0.0406593
FRA0065	2018	Cote d'Or	Quetigny	unknown	unknown	unknown	Ptt	K2	0.0706243	0.929376
FRA0066	2020	Essonne	Boigneville	RGT Planet	spring	2	Ptt	K1	0.9999	0.0001
FRA0067	2018	Cote d'Or	Quetigny	unknown	unknown	unknown	Ptt	K2	0.0659482	0.934052
FRA0068	2020	Essonne	Boigneville	RGT Planet	spring	2	Ptt	K1	0.9999	0.0001
FRA0069	2018	Cote d'Or	Quetigny	unknown	unknown	unknown	Ptt	K2	0.0682289	0.931771
FRA0070	2018	Cote d'Or	Quetigny	unknown	unknown	unknown	Ptt	K2	0.0298704	0.97013
FRA0071	2018	Cote d'Or	Quetigny	unknown	unknown	unknown	Ptt	K2	0.0001	0.9999
FRA0072	2018	Cote d'Or	Quetigny	unknown	unknown	unknown	Ptt	K2	0.0258252	0.974175
FRA0073	2018	Cote d'Or	Quetigny	unknown	unknown	unknown	Ptt	K2	0.0001	0.9999
FRA0074	2018	Cote d'Or	Quetigny	unknown	unknown	unknown	Ptt	K2	0.0877549	0.912245
FRA0075	2018	Cote d'Or	Quetigny	unknown	unknown	unknown	Ptt	K2	0.0001	0.9999
FRA0076	2018	Cote d'Or	Quetigny	unknown	unknown	unknown	Ptt	K2	0.0001	0.9999
FRA0077	2018	Cote d'Or	Quetigny	unknown	unknown	unknown	Ptt	K2	0.0208035	0.979197
FRA0078	2018	Cote d'Or	Quetigny	unknown	unknown	unknown	Ptt	K2	0.0726807	0.927319
FRA0079	2018	Cote d'Or	Quetigny	unknown	unknown	unknown	Ptt	K2	0.0011606	0.998839
FRA0080	2020	Essonne	Boigneville	RGT Planet	spring	2	Ptt	K1	0.927852	0.0721479
FRA0081	2018	Cote d'Or	Quetigny	unknown	unknown	unknown	Ptt	K2	0.0803688	0.919631
FRA0082	2018	Cote d'Or	Quetigny	unknown	unknown	unknown	Ptt	K2	0.0001	0.9999
FRA0083	2018	Cote d'Or	Quetigny	unknown	unknown	unknown	Ptt	K2	0.0001	0.9999
FRA0085	2018	Marne	La Cheppe	unknown	unknown	unknown	Ptt	K2	0.0993447	0.900655
FRA0086	2018	Marne	La Cheppe	unknown	unknown	unknown	Ptt	K2	0.062789	0.937211
FRA0087	2018	Marne	La Cheppe	unknown	unknown	unknown	Ptt	K2	0.0232513	0.976749
FRA0088	2018	Marne	La Cheppe	unknown	unknown	unknown	Ptt	K2	0.0322031	0.967797
FRA0089	2018	Marne	La Cheppe	unknown	unknown	unknown	Ptt	K2	0.0001	0.9999
FRA0090	2020	Essonne	Boigneville	RGT Planet	spring	2	Ptt	K1	0.95694	0.0430599
FRA0091	2018	Marne	La Cheppe	unknown	unknown	unknown	Ptt	K2	0.0501727	0.949827
FRA0092	2018	Marne	La Cheppe	unknown	unknown	unknown	Ptt	K2	0.0001	0.9999
FRA0093	2018	Marne	La Cheppe	unknown	unknown	unknown	Ptt	K2	0.0227974	0.977203
FRA0094	2018	Marne	La Cheppe	unknown	unknown	unknown	Ptt	K2	0.0544097	0.94559
FRA0095	2018	Marne	La Cheppe	unknown	unknown	unknown	Ptt	K2	0.0582077	0.941792
FRA0096	2018	Marne	La Cheppe	unknown	unknown	unknown	Ptt	K2	0.0267692	0.973231
FRA0097	2018	Marne	La Cheppe	unknown	unknown	unknown	Ptt	K2	0.0529797	0.94702
FRA0098	2018	Marne	La Cheppe	unknown	unknown	unknown	Ptt	K2	0.0159399	0.98406
FRA0099	2018	Marne	La Cheppe	unknown	unknown	unknown	Ptt	K2	0.0001	0.9999
FRA0101	2018	Marne	La Cheppe	unknown	unknown	unknown	Ptt	K2	0.0001	0.9999
FRA0102	2018	Marne	La Cheppe	unknown	unknown	unknown	Ptt	K2	0.0915962	0.908404
FRA0103	2018	Marne	La Cheppe	unknown	unknown	unknown	Ptt	K2	0.0001	0.9999
FRA0104	2018	Marne	La Cheppe	unknown	unknown	unknown	Ptt	K2	0.0631014	0.936899
FRA0105	2018	Marne	La Cheppe	unknown	unknown	unknown	Ptt	K2	0.0402011	0.959799
FRA0106	2018	Marne	La Cheppe	unknown	unknown	unknown	Ptt	K2	0.0001	0.9999
FRA0107	2018	Marne	La Cheppe	unknown	unknown	unknown	Ptt	K2	0.0001	0.9999
FRA0108	2019	Marne	La Cheppe	unknown	unknown	unknown	Ptt	K2	0.0332425	0.966758
FRA0109	2019	Marne	La Cheppe	unknown	unknown	unknown	Ptt	K2	0.0592608	0.940739
FRA0110	2019	Marne	La Cheppe	unknown	unknown	unknown	Ptt	K2	0.0434655	0.956535
FRA0111	2019	Marne	La Cheppe	unknown	unknown	unknown	Ptt	K2	0.0774343	0.922566
FRA0112	2019	Marne	La Cheppe	unknown	unknown	unknown	Ptt	K2	0.063758	0.936242
FRA0113	2019	Marne	La Cheppe	unknown	unknown	unknown	Ptt	K2	0.0459463	0.954054
FRA0114	2019	Marne	La Cheppe	unknown	unknown	unknown	Ptt	K2	0.0477036	0.952296
FRA0115	2019	Marne	La Cheppe	unknown	unknown	unknown	Ptt	K2	0.0334787	0.966521
FRA0116	2019	Marne	La Cheppe	unknown	unknown	unknown	Ptt	K2	0.0567236	0.943276
FRA0117	2020	Essonne	Boigneville	RGT Planet	spring	2	Ptt	K1	0.800072	0.199928
FRA0118	2019	Marne	La Cheppe	unknown	unknown	unknown	Ptt	K2	0.0001	0.9999
FRA0119	2019	Marne	La Cheppe	unknown	unknown	unknown	Ptt	K2	0.0337705	0.96623
FRA0120	2020	Marne	La Cheppe	unknown	unknown	unknown	Ptt	K2	0.0001	0.9999
FRA0121	2020	Marne	La Cheppe	unknown	unknown	unknown	Ptt	K2	0.0001	0.9999
FRA0122	2020	Marne	La Cheppe	unknown	unknown	unknown	Ptt	K2	0.0001	0.9999
FRA0123	2020	Marne	La Cheppe	unknown	unknown	unknown	Ptt	K2	0.0001	0.9999
FRA0124	2020	Marne	La Cheppe	unknown	unknown	unknown	Ptt	K2	0.0001	0.9999
FRA0125	2020	Marne	La Cheppe	unknown	unknown	unknown	Ptt	K2	0.0896507	0.910349
FRA0126	2020	Essonne	Boigneville	RGT Planet	spring	2	Ptt	K1	0.622273	0.377727
FRA0127	2020	Essonne	Boigneville	RGT Planet	spring	2	Ptt	K1	0.849813	0.150187
FRA0128	2020	Essonne	Boigneville	RGT Planet	spring	2	Ptt	K1	0.552344	0.447656
FRA0129	2020	Marne	La Cheppe	unknown	unknown	unknown	Ptt	K2	0.0611846	0.938815
FRA0130	2020	Marne	La Cheppe	unknown	unknown	unknown	Ptt	K2	0.0241455	0.975854
FRA0131	2020	Marne	La Cheppe	unknown	unknown	unknown	Ptt	K2	0.0907113	0.909289
FRA0132	2020	Essonne	Boigneville	RGT Planet	spring	2	Ptt	K1	0.789855	0.210145
FRA0133	2020	Nord	Cappelle en Pévèle	Domino	winter	6	Ptt	K2	0.00392402	0.996076
FRA0134	2020	Nord	Cappelle en Pévèle	Domino	winter	6	Ptt	K2	0.0001	0.9999
FRA0135	2020	Nord	Cappelle en Pévèle	Domino	winter	6	Ptt	K2	0.0001	0.9999
FRA0136	2020	Nord	Cappelle en Pévèle	Domino	winter	6	Ptt	K2	0.0001	0.9999
FRA0137	2020	Nord	Cappelle en Pévèle	Domino	winter	6	Ptt	K2	0.0771299	0.92287
FRA0138	2020	Nord	Cappelle en Pévèle	Domino	winter	6	Ptt	K2	0.079302	0.920698
FRA0139	2020	Nord	Cappelle en Pévèle	Domino	winter	6	Ptt	K2	0.0294455	0.970554
FRA0140	2020	Nord	Cappelle en Pévèle	Domino	winter	6	Ptt	K2	0.0592486	0.940751
FRA0141	2020	Nord	Cappelle en Pévèle	Domino	winter	6	Ptt	K2	0.0986094	0.901391
FRA0142	2020	Nord	Cappelle en Pévèle	Domino	winter	6	Ptt	K2	0.0917074	0.908293
FRA0143	2020	Loiret	Baccon	Sangria	spring	2	Ptt	K1	0.880216	0.119784
FRA0144	2020	Loiret	Baccon	Sangria	spring	2	Ptt	K1	0.882737	0.117263
FRA0145	2020	Loiret	Baccon	Sangria	spring	2	Ptt	K1	0.884234	0.115766
FRA0146	2020	Loiret	Baccon	Sangria	spring	2	Ptt	K1	0.623166	0.376834
FRA0147	2020	Loiret	Baccon	Sangria	spring	2	Ptt	K1	0.954601	0.0453988
FRA0148	2020	Loiret	Baccon	Sangria	spring	2	Ptt	K1	0.903462	0.0965383
FRA0149	2020	Loiret	Baccon	Sangria	spring	2	Ptt	K1	0.910249	0.0897512
FRA0150	2020	Loiret	Baccon	Sangria	spring	2	Ptt	K1	0.945592	0.0544077
FRA0152	2020	Loiret	Baccon	Sangria	spring	2	Ptt	K1	0.761796	0.238204
FRA0153	2021	Eure et Loir	Louville la Chenard	Amistar	winter	6	Ptt	K2	0.145547	0.854453
FRA0154	2021	Eure et Loir	Louville la Chenard	Amistar	winter	6	Ptt	K2	0.0263106	0.973689
FRA0155	2021	Eure et Loir	Louville la Chenard	Amistar	winter	6	Ptt	K2	0.0327452	0.967255
FRA0156	2021	Eure et Loir	Louville la Chenard	Amistar	winter	6	Ptt	K2	0.0254255	0.974574
FRA0157	2021	Eure et Loir	Louville la Chenard	Amistar	winter	6	Ptt	K2	0.138612	0.861388
FRA0158	2021	Eure et Loir	Louville la Chenard	Amistar	winter	6	Ptt	K2	0.0770821	0.922918
FRA0159	2021	Eure et Loir	Louville la Chenard	Amistar	winter	6	Ptt	K2	0.0859731	0.914027
FRA0160	2021	Eure et Loir	Louville la Chenard	Amistar	winter	6	Ptt	K2	0.0644482	0.935552
FRA0161	2021	Eure et Loir	Louville la Chenard	Amistar	winter	6	Ptt	K2	0.00980166	0.990198
FRA0162	2021	Eure et Loir	Louville la Chenard	Amistar	winter	6	Ptt	K2	0.0001	0.9999
FRA0163	2021	Eure et Loir	Louville la Chenard	Amistar	winter	6	Ptt	K2	0.13793	0.86207
FRA0164	2021	Eure et Loir	Louville la Chenard	Amistar	winter	6	Ptt	K2	0.278995	0.721005
FRA0165	2021	Eure et Loir	Louville la Chenard	Pixel	winter	6	Ptt	K2	0.0753685	0.924632
FRA0166	2021	Eure et Loir	Louville la Chenard	Pixel	winter	6	Ptt	K2	0.0565209	0.943479
FRA0167	2021	Eure et Loir	Louville la Chenard	Pixel	winter	6	Ptt	K2	0.00457926	0.995421
FRA0168	2021	Eure et Loir	Louville la Chenard	Pixel	winter	6	Ptt	K2	0.0648582	0.935142
FRA0169	2021	Eure et Loir	Louville la Chenard	Pixel	winter	6	Ptt	K2	0.0719163	0.928084
FRA0170	2021	Eure et Loir	Louville la Chenard	Pixel	winter	6	Ptt	K2	0.0274358	0.972564
FRA0171	2021	Eure et Loir	Louville la Chenard	Pixel	winter	6	Ptt	K2	0.0001	0.9999
FRA0172	2021	Eure et Loir	Louville la Chenard	Pixel	winter	6	Ptt	K2	0.0001	0.9999
FRA0173	2021	Eure et Loir	Louville la Chenard	Pixel	winter	6	Ptt	K2	0.0001	0.9999
FRA0174	2021	Eure et Loir	Louville la Chenard	Pixel	winter	6	Ptt	K2	0.0001	0.9999
FRA0175	2021	Eure et Loir	Louville la Chenard	Pixel	winter	6	Ptt	K2	0.0461408	0.953859
FRA0176	2021	Eure et Loir	Louville la Chenard	Pixel	winter	6	Ptt	K2	0.0374767	0.962523
FRA0177	2021	Eure et Loir	Louville la Chenard	Pixel	winter	6	Ptt	K2	0.03372	0.96628
FRA0178	2021	Eure et Loir	Louville la Chenard	Isocel	winter	6	Ptt	K2	0.0001	0.9999
FRA0179	2021	Eure et Loir	Louville la Chenard	Isocel	winter	6	Ptt	K2	0.0001	0.9999
FRA0180	2021	Eure et Loir	Louville la Chenard	Isocel	winter	6	Ptt	K2	0.0001	0.9999
FRA0181	2021	Eure et Loir	Louville la Chenard	Isocel	winter	6	Ptt	K2	0.115955	0.884045
FRA0182	2021	Eure et Loir	Louville la Chenard	Isocel	winter	6	Ptt	K2	0.0001	0.9999
FRA0183	2021	Eure et Loir	Louville la Chenard	Isocel	winter	6	Ptt	K2	0.00927366	0.990726
FRA0184	2021	Eure et Loir	Louville la Chenard	Isocel	winter	6	Ptt	K2	0.0001	0.9999
FRA0185	2021	Eure et Loir	Louville la Chenard	Isocel	winter	6	Ptt	K2	0.088064	0.911936
FRA0186	2021	Eure et Loir	Louville la Chenard	Isocel	winter	6	Ptt	K2	0.0001	0.9999
FRA0187	2021	Eure et Loir	Louville la Chenard	Isocel	winter	6	Ptt	K2	0.0001	0.9999
FRA0188	2021	Eure et Loir	Louville la Chenard	Isocel	winter	6	Ptt	K2	0.0001	0.9999
FRA0189	2021	Eure et Loir	Louville la Chenard	Isocel	winter	6	Ptt	K2	0.0898055	0.910195
FRA0190	2021	Eure et Loir	Louville la Chenard	Isocel	winter	6	Ptt	K2	0.0001	0.9999
FRA0191	2021	Eure et Loir	Louville la Chenard	Isocel	winter	6	Ptt	K2	0.00412903	0.995871
FRA0192	2021	Ardennes	Menil Lepinois	Pixel	winter	6	Ptt	K2	0.0277147	0.972285
FRA0193	2021	Ardennes	Menil Lepinois	Pixel	winter	6	Ptt	K2	0.0001	0.9999
FRA0194	2021	Ardennes	Menil Lepinois	Pixel	winter	6	Ptt	K2	0.00629118	0.993709
FRA0196	2021	Ardennes	Menil Lepinois	Pixel	winter	6	Ptt	K2	0.0001	0.9999
FRA0197	2021	Ardennes	Menil Lepinois	Pixel	winter	6	Ptt	K2	0.0001	0.9999
FRA0198	2021	Ardennes	Menil Lepinois	Pixel	winter	6	Ptt	K2	0.0664785	0.933521
FRA0199	2021	Ardennes	Menil Lepinois	Pixel	winter	6	Ptt	K2	0.0746419	0.925358
FRA0200	2021	Ardennes	Menil Lepinois	Pixel	winter	6	Ptt	K2	0.0596562	0.940344
FRA0201	2021	Ardennes	Menil Lepinois	Pixel	winter	6	Ptt	K2	0.0557317	0.944268
FRA0202	2021	Ardennes	Menil Lepinois	Margaux	winter	6	Ptt	K2	0.00398465	0.996015
FRA0203	2021	Ardennes	Menil Lepinois	Margaux	winter	6	Ptt	K2	0.0119584	0.988042
FRA0204	2021	Eure et Loir	Louville la Chenard	Amistar	winter	6	Ptt	K2	0.118422	0.881578
FRA0205	2021	Eure et Loir	Louville la Chenard	Amistar	winter	6	Ptt	K2	0.12901	0.87099
FRA0206	2021	Eure et Loir	Louville la Chenard	Amistar	winter	6	Ptt	K2	0.141261	0.858739
FRA0207	2021	Eure et Loir	Louville la Chenard	Pixel	winter	6	Ptt	K2	0.0410392	0.958961
FRA0208	2021	Eure et Loir	Louville la Chenard	Isocel	winter	6	Ptt	K2	0.0001	0.9999
FRA0209	2021	Ardennes	Menil Lepinois	Pixel	winter	6	Ptt	K2	0.00242547	0.997575
FRA0211	2021	Ardennes	Menil Lepinois	Margaux	winter	6	Ptt	K2	0.0988573	0.901143
FRA0212	2021	Somme	Chirmont	Etincel	winter	6	Ptt	K2	0.0607088	0.939291
FRA0213	2021	Somme	Chirmont	Etincel	winter	6	Ptt	K2	0.0283543	0.971646
FRA0214	2021	Somme	Chirmont	Etincel	winter	6	Ptt	K2	0.00703227	0.992968
FRA0215	2021	Somme	Chirmont	Etincel	winter	6	Ptt	K2	0.122179	0.877821
FRA0216	2021	Somme	Chirmont	Etincel	winter	6	Ptt	K2	0.0583909	0.941609
FRA0217	2021	Somme	Chirmont	Etincel	winter	6	Ptt	K2	0.0580104	0.94199
Ptm= Pyrenophora teres f. maculata
Ptt= Pyrenophora teres f. teres
