## Supplementary Table 1 for "Deep population structure linked to host vernalization requirement in the barley net blotch fungal pathogen"

### Sheet: S1
Supplementary table 1. Public available genome assemblies used for the analysis of divergence of Pyrenophora teres f. teres and Pyrenophora teres f. maculata.
Taxa	GenBank assembly accession	Strain name
Pyrenophora teres f. teres	GCA_000166005.1	0-1*
	GCA_008086785.1	BB25
	GCA_009728645.1	HRS9122
	GCA_009728635.1	HRS9139
	GCA_009728665.1	NB29
	GCA_009728675.1	NB85
Pyrenophora teres f. maculata	GCA_014334755.1	DEN2.6
	GCA_014334795.1	FGOB10Ptm-1
	GCA_014334775.1	NZKF2
	GCA_014334815.1	PA14*
	GCA_900231935.2	SG1
	GCA_900232045.3	W1-1
*Reference genome of the respective form of Pyrenophora teres
